# CXCL13-CXCR5 Signaling in CD8⁺ T Cell Recruitment and Lymphoid Immune Organization in Clear Cell Renal Cell Carcinoma

**DOI:** 10.64898/2026.05.04.722710

**Authors:** Daniel D. Shapiro, Kye D. Nichols, Moon Hee Lee, Pavlos Msaouel, Yuanshan Li, Yang Zong, Rong Hu, Wei Huang, Karla Esbona, Toshi Kinoshita, Paz Lotan, Daniel F. Roadman, Everlyne Nkadori, Stephanie M. McGregor, David J. Beebe, Sheena C. Kerr, Christian M. Capitini, E. Jason Abel

## Abstract

Clear cell renal cell carcinoma (ccRCC) exhibits heterogeneity in immune infiltration and clinical outcomes, but the mechanisms governing recruitment and organization of tumor-reactive CD8⁺ T cells remain incompletely defined. We investigated the role of the CXCL13–CXCR5 axis in shaping CD8⁺ T cell recruitment, differentiation, and immune organization in high-risk, non-metastatic ccRCC. Human tumor, plasma, and matched adjacent kidney specimens were analyzed using ELISA, quantitative PCR, migration assays, multiplex immunofluorescence, single-cell RNA sequencing, spatial transcriptomics, and a syngeneic mouse model. CXCL13 was among the most upregulated chemokines in ccRCC relative to matched normal kidney and was embedded within a CD8⁺ T cell-associated inflammatory transcriptional program. In transwell and microphysiological system (MPS) assays, CXCL13 promoted CD8⁺ T cell migration, enriched CXCR5⁺ cells among migrating CD8⁺ T cells and showed reduced migration after CXCL13 or CXCR5 blockade. Single-cell analyses identified *CXCR5* expression within stem-like CD8⁺ T cell states associated with *TCF7* and *IL7R*, whereas *CXCL13* associated with later cytotoxic/exhausted states along a continuous differentiation landscape. Spatial transcriptomics demonstrated that stem-like CD8⁺ T cells localized within structured lymphoid aggregates enriched for B cells, coordinated CXCL13/CXCR5 expression, and signaling programs. *In vivo*, tumor-derived CXCL13 suppressed tumor growth, increased intratumoral CD8⁺ T cell infiltration, and enriched CXCR5⁺TCF1⁺CD8⁺ stem-like T cells. In human tumors, higher CXCL13 expression correlated with increased CXCR5⁺CD8⁺ T cell infiltration and improved recurrence-free survival. These findings identify CXCL13 as a regulator of immune recruitment and niche organization and support the CXCL13–CXCR5 axis as a biomarker and possible therapeutic target in ccRCC.
