## Supplementary Tables for "CXCL13-CXCR5 Signaling in CD8⁺ T Cell Recruitment and Lymphoid Immune Organization in Clear Cell Renal Cell Carcinoma"

### Sheet: Table S1
Table S1. Gene sets used for cNMF program enrichment analysis
Gene_Set	Gene
RESIDENCY	CD69; ITGAE; ITGA1; CXCR6; CX3CR1; CD101; CRTAM; IL10; CCR5; CCR8; IL2; FOS; JUN; RUNX3
PROLIFERATION	MKI67; PCNA; CCNB1; CCNE1; CDK2; CDK4; E2F1; MYC; TOP2A; MCM2; AURKA; CDC20; FOXM1; RRM2; UBE2C; PLK1; CENPA; CDKN1A; CDKN1B; GRAP2; LAT; ZAP70; STAT5B; IL2RA; IL2RB; PIK3R1; NFATC1; JUN; FOS
STEMNESS	TCF7; LEF1; IL7R; CCR7; BCL2; ID3; RUNX1; BACH2; FOXP1; GATA3; IKZF1; MYB; SLAMF6; CXCR3; CCR5; STAT3; ZBTB7B; PTPN22; IL21R; CD27; CD28; FOXO3; CCR10; KIT
EXHAUSTION	PDCD1; CTLA4; LAG3; HAVCR2; TIGIT; TOX; ENTPD1; BATF; TOX2
CYTOTOXICITY	GZMB; PRF1; GZMA; GZMH; NKG7; PRDM1; TBX21; EOMES; IFNG; TNF; CX3CR1; FGFBP2; CST7; KLRC1; KLRK1; TRDC; TRGC1; FASLG; CD8A; CD8B; GZMK; GZMM; KLRC2; KLRD1; HCST; ZAP70; LAT; LCP2

### Sheet: Table S2
Table S2. Genes comprising the gray60 WGCNA co-expression module
CD38, MCUB, ITGAL, CEACAM21, TRAF3IP3, ETV7, CD6, RUNX3, DEF6, SLAMF7, BTN3A1, SH2D2A, UTS2, TNFRSF9, FOXP3, NFE2L3, TNIP3, LY75, ACAP1, SIDT1, CD5L, TBX21, ARHGAP15, ICAM3, CST7, LAMP3, P2RY10, SP140, TCF7, PTPRC, EPYC, SIRPG, LAG3, IL12RB1, APOBEC3H, APOL4, APOL1, GRAP2, IL2RB, GZMH, GZMB, ASB2, SLA2, PROKR2, CD40LG, CORO1A, CCL22, IL21R, MAP4K1, RASAL3, NKG7, AKNA, RNF43, IL2, CRTAM, CD5, CD69…
*Derived from TCGA M0 clear cell renal cell carcinoma cohort (n=369)

### Sheet: Table S3
Table S2. Gene Ontology (GO) Biological Process enrichment results for the gray60 WGCNA module.
original_term	renamed_term	set_identity
GOBP_REGULATION_OF_RESPONSE_TO_STRESS	GOBP REGULATION OF RESPONSE TO STRESS	AIM2, AKNA, APOBEC3F, APOBEC3G, B2M, CALHM6, CASP1, CASP4, CCL3, CCL5, CCR7, CD200R1, CD28, CD69, CD96, CRTAM, CST7, FCRL3, FOXP3, GBP1, GBP2, GBP5, GFI1, GPR31, GZMK, HLA-A, HLA-B, HLA-C, HLA-F, HLA-G, IFNG, IL12RB1, IL15, IL16, IL2, IL26, IL27, IRF1, IRF4, KLRB1, KLRC1, KLRC2, LAG3, LTA, MICB, NCR3, NKG7, NLRC3, NOD2, OASL, PDCD1, PTPN22, PTPRC, PYHIN1, SH2D1A, SLAMF6, SPN, TIFAB, TIGIT, TNFSF4…
GOBP_POSITIVE_REGULATION_OF_MULTICELLULAR_ORGANISMAL_PROCESS	GOBP POSITIVE REGULATION OF MULTICELLULAR ORGANISMAL PROCESS	AIM2, B2M, BATF, BTN2A2, BTN3A1, BTN3A2, CASP1, CCL3, CCL5, CCR7, CD2, CD244, CD27, CD28, CD38, CD3E, CD40LG, CD5, CD6, CD7, CLEC9A, CORO1A, CRB2, CRTAM, CST7, CXCR3, FCRL3, FOXP3, GBP5, GPR68, HLA-A, HLA-DOA, HLA-DOB, HLA-DQB1, HLA-F, HLA-G, ICOS, IFNG, IL12RB1, IL15, IL16, IL2, IL26, IL27, IL2RB, IL2RG, IRF1, IRF4, ITK, LCK, LTA, LTB, LY9, MCOLN2, MYOD1, NOD2, PIK3CD, PLAC8, PRKCB, PSMB10, PSMB…
GOBP_CELL_ADHESION	GOBP CELL ADHESION	AKNA, B2M, BTLA, BTN2A2, CCL4, CCL5, CCR7, CCR8, CD2, CD200R1, CD27, CD28, CD3E, CD40LG, CD5, CD6, CD69, CD72, CD96, CDK5R1, CORO1A, CRB2, CRTAM, CTLA4, CXCL13, CXCR3, CYTIP, EMB, EPCAM, FOXP3, GBP1, HAPLN3, HLA-A, HLA-DOA, HLA-DOB, HLA-DQB1, HLA-G, ICAM3, ICOS, IFNG, IL12RB1, IL15, IL2, IL2RG, IRF1, ITGAL, ITGB7, LAG3, LAX1, LCK, LY9, MYO1G, NOD2, NTNG2, PDCD1, PIK3CD, PSMB10, PSMB8, PSMB9, PSTP…
GOBP_BIOLOGICAL_PROCESS_INVOLVED_IN_INTERSPECIES_INTERACTION_BETWEEN_ORGANISMS	INTERSPECIES INTERACTION BETWEEN ORGANISMS	ABCD2, AIM2, APOBEC3D, APOBEC3F, APOBEC3G, APOBEC3H, APOL1, B2M, BATF, BATF2, CALHM6, CARD16, CASP1, CASP4, CCL22, CCL3, CCL4, CCL4L2, CCL5, CCR5, CCR7, CD2, CD244, CD6, CD96, CORO1A, CRTAM, CXCL10, CXCL11, CXCL13, CXCL9, FASLG, FCRL3, FOXP3, GBP1, GBP2, GBP5, GBP6, GBP7, GFI1, GPR31, GZMA, GZMB, GZMH, GZMK, GZMM, HLA-A, HLA-B, HLA-C, HLA-F, HLA-G, IFNG, IKZF3, IL12RB1, IL15, IL18BP, IL24, IL26, …
GOBP_REGULATION_OF_RESPONSE_TO_EXTERNAL_STIMULUS	GOBP REGULATION OF RESPONSE TO EXTERNAL STIMULUS	AIM2, AKNA, APOBEC3F, APOBEC3G, B2M, CALHM6, CARD16, CASP1, CASP4, CCL3, CCL4, CCL5, CCR7, CD200R1, CD28, CD69, CD96, CRTAM, CST7, CXCL10, CXCL13, CXCR3, FCRL3, FOXP3, GBP1, GBP2, GBP5, GFI1, GPR18, GPR31, GZMK, HLA-A, HLA-B, HLA-C, HLA-F, HLA-G, IFNG, IL12RB1, IL15, IL16, IL2, IL27, IRF1, IRF4, KLRB1, KLRC1, KLRC2, LAG3, LTA, MICB, MYOD1, NCR3, NKG7, NLRC3, NOD2, OASL, PDCD1, PTPN22, PTPRC, PYHI…
GOBP_DEFENSE_RESPONSE_TO_OTHER_ORGANISM	GOBP DEFENSE RESPONSE TO OTHER ORGANISM	AIM2, APOBEC3D, APOBEC3F, APOBEC3G, APOBEC3H, APOL1, B2M, BATF, BATF2, CALHM6, CASP1, CASP4, CCL22, CCL3, CCL4, CCL4L2, CCL5, CD2, CD244, CD6, CD96, CORO1A, CRTAM, CXCL10, CXCL11, CXCL13, CXCL9, FASLG, FCRL3, GBP1, GBP2, GBP5, GBP6, GBP7, GFI1, GZMB, GZMK, GZMM, HLA-A, HLA-B, HLA-C, HLA-F, HLA-G, IFNG, IL12RB1, IL27, IRF1, IRF4, KLRB1, KLRC1, KLRC2, KLRG1, LAG3, LY9, MCOLN2, NCR3, NKG7, NLRC3, NO…
GOBP_HEMOPOIESIS	GOBP HEMOPOIESIS	B2M, BATF, BATF2, BCL11B, BTN2A2, CCL3, CCR7, CD2, CD27, CD28, CD3D, CD3E, CD3G, CD40LG, CD69, CD8A, CRTAM, CTLA4, EOMES, FCRL3, FOXP3, GPR171, GPR18, GPR55, GPR68, HLA-B, HLA-DOA, HLA-G, ICOS, IFNG, IKZF1, IKZF3, IL12RB1, IL15, IL2, IL27, IL2RB, IL2RG, IRF1, IRF4, ITK, ITPRIPL1, KLRC1, LAG3, LCK, LY9, PIK3CD, PSMB10, PSMB8, PSMB9, PTPN22, PTPRC, RAC2, RHOH, RUNX3, SEMA4A, SLAMF1, SLAMF6, SPIB, S…
GOBP_CYTOKINE_PRODUCTION	GOBP CYTOKINE PRODUCTION	ABCD2, AIM2, B2M, BATF, BTLA, BTN2A2, BTN3A1, BTN3A2, BTN3A3, CALHM6, CARD16, CASP1, CCL3, CCR7, CD2, CD200R1, CD244, CD28, CD3E, CD40LG, CD6, CD7, CD96, CLEC9A, CRTAM, FOXP3, GBP1, GBP5, GBP7, GPR174, GPR18, HLA-A, HLA-B, HLA-F, HLA-G, IFNG, IL12RB1, IL15, IL16, IL2, IL26, IL27, IRF1, IRF4, ITK, LAG3, LTA, LTB, LY9, MCOLN2, NLRC3, NOD2, PIK3CD, PSMB10, PSMB8, PSMB9, PTPN22, PTPRC, SECTM1, SLAMF1…
GOBP_REGULATION_OF_IMMUNE_SYSTEM_PROCESS	GOBP REGULATION OF IMMUNE SYSTEM PROCESS	AIM2, B2M, BATF, BTLA, BTN2A2, BTN3A1, BTN3A2, BTN3A3, CALHM6, CASP1, CCL3, CCL4, CCL5, CCR7, CD2, CD200R1, CD244, CD247, CD27, CD28, CD38, CD3D, CD3E, CD3G, CD40LG, CD5, CD5L, CD6, CD69, CD7, CD72, CD8A, CD8B, CD8B2, CD96, CLEC2B, CORO1A, CRTAM, CST7, CTLA4, CXCL10, CXCL13, CXCR3, FCMR, FCRL3, FOXP3, GBP1, GBP2, GBP5, GCSAM, GFI1, GPR171, GPR18, GPR31, GPR55, GPR68, GZMK, HLA-A, HLA-B, HLA-C, HL…
GOBP_CELL_ACTIVATION	GOBP CELL ACTIVATION	B2M, BATF, BATF2, BCL11B, BTLA, BTN2A2, BTN3A1, CCL3, CCL5, CCR7, CD2, CD244, CD247, CD27, CD28, CD38, CD3D, CD3E, CD3G, CD40LG, CD5, CD6, CD69, CD7, CD8A, CD8B, CEACAM21, CLEC2B, CORO1A, CRTAM, CST7, CTLA4, CXCL10, EOMES, FCRL3, FOXP3, GPR18, HLA-A, HLA-DOA, HLA-DOB, HLA-DQB1, HLA-F, HLA-G, ICAM3, ICOS, IFNG, IKZF1, IKZF3, IL12RB1, IL15, IL16, IL2, IL21R, IL27, IL2RG, IRF1, IRF4, ITGAL, ITK, ITP…
GOBP_POSITIVE_REGULATION_OF_IMMUNE_SYSTEM_PROCESS	GOBP POSITIVE REGULATION OF IMMUNE SYSTEM PROCESS	AIM2, B2M, BTN2A2, BTN3A1, BTN3A2, BTN3A3, CASP1, CCL3, CCL4, CCL5, CCR7, CD2, CD244, CD247, CD27, CD28, CD38, CD3D, CD3E, CD3G, CD40LG, CD5, CD5L, CD6, CD7, CD72, CD8A, CD8B, CLEC2B, CORO1A, CRTAM, CTLA4, CXCL10, CXCL13, FCMR, FCRL3, FOXP3, GBP1, GBP2, GBP5, GCSAM, GFI1, GPR31, GPR68, GZMK, HLA-A, HLA-B, HLA-C, HLA-DOA, HLA-DOB, HLA-DQB1, HLA-F, HLA-G, ICOS, IFNG, IL12RB1, IL15, IL16, IL2, IL2RB…
GOBP_REGULATION_OF_IMMUNE_RESPONSE	GOBP REGULATION OF IMMUNE RESPONSE	AIM2, B2M, BATF, BTLA, BTN2A2, BTN3A1, BTN3A2, BTN3A3, CALHM6, CASP1, CCL5, CCR7, CD200R1, CD247, CD28, CD38, CD3D, CD3E, CD3G, CD5, CD5L, CD69, CD7, CD72, CD8A, CD8B, CD8B2, CD96, CLEC2B, CRTAM, CTLA4, CXCL13, FCMR, FCRL3, FOXP3, GBP1, GBP2, GBP5, GCSAM, GFI1, GPR31, GZMK, HLA-A, HLA-B, HLA-C, HLA-DOA, HLA-DOB, HLA-DQB1, HLA-F, HLA-G, IFNG, IL12RB1, IL15, IL18BP, IL2, IL27, IRF1, IRF4, ITK, ITPR…
GOBP_IMMUNE_EFFECTOR_PROCESS	GOBP IMMUNE EFFECTOR PROCESS	B2M, BATF, BTLA, BTN3A2, BTN3A3, CALHM6, CCL3, CD2, CD244, CD27, CD28, CD40LG, CD5L, CD69, CD7, CD8A, CD96, CORO1A, CRTAM, EOMES, FCMR, FCRL3, FOXP3, GZMB, GZMK, GZMM, HLA-A, HLA-B, HLA-C, HLA-F, HLA-G, ICOS, IFNG, IL12RB1, IL2, IL21R, IL27, IL2RB, IL2RG, IRF4, ITGAL, KLRB1, KLRC1, KLRC2, LAG3, LTA, LY9, MYO1G, NCR3, NKG7, NOD2, PDCD1, PIK3CD, PRF1, PSMB10, PSMB8, PSMB9, PTPRC, RAC2, SECTM1, SEMA…
GOBP_LEUKOCYTE_DIFFERENTIATION	GOBP LEUKOCYTE DIFFERENTIATION	B2M, BATF, BATF2, BCL11B, BTN2A2, CCL3, CCR7, CD2, CD27, CD28, CD3D, CD3E, CD3G, CD40LG, CD69, CD8A, CRTAM, CTLA4, EOMES, FCRL3, FOXP3, GPR18, GPR55, GPR68, HLA-B, HLA-DOA, HLA-G, ICOS, IFNG, IKZF1, IKZF3, IL12RB1, IL15, IL2, IL27, IL2RB, IL2RG, IRF1, IRF4, ITK, ITPRIPL1, KLRC1, LAG3, LCK, LY9, PIK3CD, PSMB10, PSMB8, PSMB9, PTPN22, PTPRC, RHOH, RUNX3, SEMA4A, SLAMF1, SLAMF6, SPIB, SPN, TBX21, TCF…
GOBP_REGULATION_OF_CELL_ACTIVATION	GOBP REGULATION OF CELL ACTIVATION	B2M, BATF, BTLA, BTN2A2, CCL3, CCL5, CCR7, CD2, CD27, CD28, CD38, CD3E, CD40LG, CD5, CD6, CD69, CORO1A, CRTAM, CST7, CTLA4, FCRL3, FOXP3, HLA-A, HLA-DOA, HLA-DOB, HLA-DQB1, HLA-G, ICOS, IFNG, IKZF3, IL12RB1, IL15, IL16, IL2, IL27, IL2RG, IRF1, IRF4, KLRC1, KLRC2, LAG3, LAX1, LCK, MCUB, NOD2, PDCD1, PIK3CD, PSMB10, PSMB8, PSMB9, PTPN22, PTPRC, RAC2, RASAL3, RHOH, RUNX3, SIRPG, SIT1, SLAMF1, SPN, T…
GOBP_POSITIVE_REGULATION_OF_IMMUNE_RESPONSE	GOBP POSITIVE REGULATION OF IMMUNE RESPONSE	AIM2, B2M, BTN2A2, BTN3A1, BTN3A2, BTN3A3, CASP1, CCL5, CCR7, CD247, CD28, CD38, CD3D, CD3E, CD3G, CD5, CD5L, CD7, CD72, CD8A, CD8B, CLEC2B, CRTAM, CTLA4, FCMR, FCRL3, FOXP3, GBP1, GBP2, GBP5, GCSAM, GFI1, GPR31, GZMK, HLA-A, HLA-B, HLA-C, HLA-DOA, HLA-DOB, HLA-DQB1, HLA-F, HLA-G, IFNG, IL12RB1, IL15, IL2, IRF1, IRF4, ITK, ITPRIPL1, KLRC1, KLRC2, LAG3, LAX1, LCK, LTA, MICB, MYO1G, NCR3, NLRC3, NO…
GOBP_ADAPTIVE_IMMUNE_RESPONSE	GOBP ADAPTIVE IMMUNE RESPONSE	B2M, BATF, BTLA, BTN3A1, BTN3A2, BTN3A3, CD244, CD247, CD27, CD28, CD3D, CD3E, CD3G, CD40LG, CD6, CD69, CD7, CD8A, CD8B, CD8B2, CRTAM, CTLA4, CXCL13, EOMES, ERAP2, FCMR, FOXP3, GZMM, HLA-A, HLA-B, HLA-C, HLA-DOA, HLA-DOB, HLA-DQB1, HLA-F, HLA-G, IFNG, IL12RB1, IL18BP, IL2, IL21R, IL27, IL2RB, IL2RG, IRF1, IRF4, ITK, KLRC1, KLRC2, LAG3, LAMP3, LAX1, LTA, LY9, MCOLN2, MICB, MYO1G, NOD2, PDCD1, PIK3…
GOBP_LYMPHOCYTE_ACTIVATION	GOBP LYMPHOCYTE ACTIVATION	B2M, BATF, BCL11B, BTLA, BTN2A2, BTN3A1, CCL5, CCR7, CD2, CD244, CD247, CD27, CD28, CD38, CD3D, CD3E, CD3G, CD40LG, CD5, CD6, CD69, CD7, CD8A, CD8B, CEACAM21, CLEC2B, CORO1A, CRTAM, CTLA4, EOMES, FCRL3, FOXP3, GPR18, HLA-A, HLA-DOA, HLA-DOB, HLA-DQB1, HLA-F, HLA-G, ICAM3, ICOS, IFNG, IKZF1, IKZF3, IL12RB1, IL15, IL2, IL21R, IL27, IL2RG, IRF1, IRF4, ITGAL, ITK, ITPRIPL1, KLRC1, KLRC2, LAG3, LAX1, …
GOBP_REGULATION_OF_LYMPHOCYTE_ACTIVATION	GOBP REGULATION OF LYMPHOCYTE ACTIVATION	B2M, BATF, BTLA, BTN2A2, CCL5, CCR7, CD2, CD27, CD28, CD38, CD3E, CD40LG, CD5, CD6, CD69, CORO1A, CRTAM, CTLA4, FCRL3, FOXP3, HLA-A, HLA-DOA, HLA-DOB, HLA-DQB1, HLA-G, ICOS, IFNG, IKZF3, IL12RB1, IL15, IL2, IL27, IL2RG, IRF1, IRF4, KLRC1, KLRC2, LAG3, LAX1, LCK, NOD2, PDCD1, PIK3CD, PSMB10, PSMB8, PSMB9, PTPN22, PTPRC, RAC2, RASAL3, RHOH, RUNX3, SIRPG, SIT1, SLAMF1, SPN, TBC1D10C, TBX21, TCF7, TE…
GOBP_T_CELL_ACTIVATION	GOBP T CELL ACTIVATION	B2M, BATF, BCL11B, BTLA, BTN2A2, BTN3A1, CCL5, CCR7, CD2, CD247, CD27, CD28, CD38, CD3D, CD3E, CD3G, CD40LG, CD5, CD6, CD69, CD7, CD8A, CD8B, CEACAM21, CLEC2B, CORO1A, CRTAM, CTLA4, EOMES, FOXP3, GPR18, HLA-A, HLA-DOA, HLA-DOB, HLA-DQB1, HLA-G, ICAM3, ICOS, IFNG, IKZF3, IL12RB1, IL15, IL2, IL27, IL2RG, IRF1, IRF4, ITGAL, ITK, ITPRIPL1, KLRC1, LAG3, LAX1, LCK, LY9, MICB, NCR3, NKG7, NLRC3, NOD2, P…

### Sheet: Table S4
Table S4. CXCR5-associated gene–gene correlations across different diffusion parameters in CD8⁺ T cells
t parameter	gene1	gene2	pearson	spearman	joint_prob
3	TCF7	CXCR5	0.669114	0.691162	0.378953
3	CXCR5	CD28	0.404121	0.145047	0.251525
3	CXCR5	FOXP1	0.484818	0.648832	0.380515
3	CXCR5	BACH2	0.423536	0.557967	0.364019
3	CXCR5	EOMES	0.0335709	-0.193734	0.200952
3	CXCR5	PDCD1	0.101896	-0.233625	0.193455
3	CXCR5	HAVCR2	-0.242803	-0.399629	0.184635
3	CXCR5	LAG3	-0.314622	-0.552449	0.14199
3	CXCR5	CTLA4	0.0743353	-0.232888	0.225718
3	CXCR5	TIGIT	0.10444	-0.318257	0.176632
3	CXCR5	TOX	0.0185086	-0.305665	0.175279
3	CXCR5	TOX2	-0.185388	-0.4349	0.146616
3	CXCR5	GZMA	-0.153125	-0.308296	0.166473
3	CXCR5	GZMB	-0.0822068	-0.271483	0.201264
3	CXCR5	PRF1	-0.27154	-0.455285	0.182493
5	TCF7	CXCR5	0.522539	0.571861	0.351614
5	CXCR5	CD28	0.356948	0.150143	0.262963
5	CXCR5	FOXP1	0.339296	0.538879	0.356597
5	CXCR5	BACH2	0.263281	0.431929	0.337007
5	CXCR5	EOMES	0.0226549	-0.15111	0.213922
5	CXCR5	PDCD1	0.0720463	-0.187263	0.205117
5	CXCR5	HAVCR2	-0.188684	-0.346633	0.194749
5	CXCR5	LAG3	-0.218188	-0.479052	0.159557
5	CXCR5	CTLA4	0.0748976	-0.207428	0.223115
5	CXCR5	TIGIT	0.102495	-0.248178	0.192533
5	CXCR5	TOX	0.0284168	-0.244649	0.191908
5	CXCR5	TOX2	-0.124297	-0.376495	0.165506
5	CXCR5	GZMA	-0.111692	-0.241527	0.191269
5	CXCR5	GZMB	-0.0579818	-0.24575	0.207155
5	CXCR5	PRF1	-0.195624	-0.393956	0.193991
9	TCF7	CXCR5	0.720932	0.763165	0.395374
9	CXCR5	CD28	0.402142	0.138364	0.251822
9	CXCR5	FOXP1	0.598477	0.75196	0.406783
9	CXCR5	BACH2	0.532504	0.661276	0.391239
9	CXCR5	EOMES	0.0436252	-0.221572	0.195225
9	CXCR5	PDCD1	0.121192	-0.263253	0.189737
9	CXCR5	HAVCR2	-0.267942	-0.411658	0.187119
9	CXCR5	LAG3	-0.397897	-0.614645	0.123055
9	CXCR5	CTLA4	0.0610184	-0.227861	0.234672
9	CXCR5	TIGIT	0.0871982	-0.359832	0.170653
9	CXCR5	TOX	-0.0002815	-0.343138	0.170593
9	CXCR5	TOX2	-0.23927	-0.480368	0.124007
9	CXCR5	GZMA	-0.199803	-0.39488	0.133482
9	CXCR5	GZMB	-0.113915	-0.313321	0.190079
9	CXCR5	PRF1	-0.335295	-0.494098	0.174669

### Sheet: Table S5
Table S5. Pairwise gene–gene associations for CXCR5- and CXCL13-related genes across multiple statistical methods
gene2	gene1	method	correlation	p_value
CXCR5	TCF7	spearman	0.0363	2.46363e-31
		kendall	0.036	2.53363e-31
		zinb_proxy_residual	0.0293	5.12553e-21
	IL7R	spearman	0.0196	2.88621e-10
		kendall	0.0187657	2.87112e-10
		zinb_proxy_residual	0.0157132	4.53613e-07
	HAVCR2	spearman	-0.0166129	9.61469e-08
		kendall	-0.0148773	9.58505e-08
		zinb_proxy_residual	-0.019947	1.50833e-10
	TOX	spearman	-0.00383304	0.218477
		kendall	-0.00343819	0.218609
		zinb_proxy_residual	-0.00789751	0.0112286
CXCL13	TCF7	spearman	-0.0230843	1.24299e-13
		kendall	-0.0219155	1.24544e-13
		zinb_proxy_residual	-0.0258144	1.14217e-16
	IL7R	spearman	-0.0939806	7.2732e-201
		kendall	-0.0858181	1.49147e-199
		zinb_proxy_residual	-0.096595	3.94692e-212
	HAVCR2	spearman	0.0325161	1.59565e-25
		kendall	0.0280246	8.41074e-26
		zinb_proxy_residual	0.0180011	7.48605e-09
	TOX	spearman	0.162244	0
		kendall	0.139919	0
		zinb_proxy_residual	0.156303	0

### Sheet: Table S6
Table S6. Patient and tumor characteristics of samples used for spatial transcriptomics.
Variable	Progression (N=4)	No Progression (N=4)	p-value*
Median age, years (IQR)	69.5 (66-74.5)	57.5 (50.8-65.3)	0.17
Female Gender, N (%)	0	1 (25%)	1
Median tumor size, cm (IQR)	10.4 (8.7-12)	10.5 (9.8-11.1)	0.99
T stage, N (%)			1
pT3a	3 (75%)	3 (75%)
pT3b	1 (25%)	1 (25%)
Grade 4, N (%)	4 (100%)	4 (100%)	1
Sarcomatoid, N	0	0	1
Rhabdoid, N (%)	3 (75%)	2 (50%)	1
*p-value calculated using either Mann-Whitney or Fisher’s exact test

### Sheet: Table S7
Table S7. Slide-level Moran's I analysis of spatial association between CXCR5 and CXCL13
Slide	Observed Moran's I value	Null	Null STD	Z	P-value
S1	0.022656	-0.000498	0.008694	2.66323	0.01996
S2	0.071495	-0.000845	0.006427	11.2566	0.001996
S3	0.033468	-0.000103	0.002494	13.4609	0. 001996
S4	0.033875	-0.000152	0.002891	11.7707	0.001996
S5	0.109153	0.000121	0.00557	19.5757	0. 001996
S6	0.197933	8.6e-05	0.017561	11.2665	0.001996
S7	0.096331	8.2e-05	0.003016	31.9136	0.001996
S8	0.098211	-0.001443	0.016716	5.96151	0.003992

### Sheet: Table S8
Supplementary Table S8. Overrepresentation analysis of spatially defined niches in ccRCC. Gene set enrichment analysis comparing lympoid aggregate spatial clusters (against other immune cells using batch correction for each slide and immune cell type as covariate). Shown is Enrichr output for terms with Pvalue adjusted <0.05
Term	Overlap	P-value	Adjusted P-value	Odds Ratio	Combined Score	Genes	Term [Formatted]
REACTOME_ACTIVATION_OF_BAD_AND_TRANSLOCATION_TO_MITOCHONDRIA	3/15	0.00128365	0.0376724	18.8336	125.395	PPP3CC;BCL2;AKT2	ACTIVATION OF BAD AND TRANSLOCATION TO MITOCHONDRIA
REACTOME_ADAPTIVE_IMMUNE_SYSTEM	34/976	2.02683e-06	0.00127551	2.77191	36.337	CD79B;CD19;BLK;SELL;ITK;NCR3;TRAT1;TUBA4A;LEF1;PRKCQ;CD96;NFATC1;CD79A;PIK3CD;CD247;CD3G;VHL;SLAMF6;KLRG1;CD3D;INPP5D;CD3E;CD40LG;FBXO32;TCF7;SH2D1A;CD28;CD1C;RASGRP2;ZAP70;FYN;CARD11;AKT2;PTPN6	ADAPTIVE IMMUNE SYSTEM
REACTOME_ANTIGEN_ACTIVATES_B_CELL_RECEPTOR_BCR_LEADING_TO_GENERATION_OF_SECOND_MESSENGERS	7/86	0.000282249	0.0173198	6.46212	52.8131	CD79B;PIK3CD;CD19;BLK;FYN;PTPN6;CD79A	ANTIGEN ACTIVATES B CELL RECEPTOR BCR LEADING TO GENERATION OF SECOND MESSENGERS
REACTOME_CA2_PATHWAY	5/62	0.0022252	0.0484519	6.48556	39.6132	TCF7;GNG7;GNB5;LEF1;NFATC1	CA2 PATHWAY
REACTOME_CD28_DEPENDENT_PI3K_AKT_SIGNALING	4/27	0.000630822	0.022785	12.9448	95.3836	PIK3CD;FYN;AKT2;CD28	CD28 DEPENDENT PI3K AKT SIGNALING
REACTOME_CHEMOKINE_RECEPTORS_BIND_CHEMOKINES	5/57	0.00152804	0.0412571	7.1064	46.0763	CXCR5;CXCL13;CCR4;CCR6;CCR7	CHEMOKINE RECEPTORS BIND CHEMOKINES
REACTOME_CONSTITUTIVE_SIGNALING_BY_ABERRANT_PI3K_IN_CANCER	6/86	0.00173117	0.0443368	5.49682	34.954	PIK3CD;FGFR1;CD19;FYN;TRAT1;CD28	CONSTITUTIVE SIGNALING BY ABERRANT PI3K IN CANCER
REACTOME_CYTOKINE_SIGNALING_IN_IMMUNE_SYSTEM	24/792	0.000639202	0.022785	2.28722	16.8232	IL4R;TNFRSF13C;STAT4;BIRC3;BCL2;TUBA4A;TNFRSF25;TNFSF8;TRIM22;IL33;PIK3CD;CAMK2G;LTB;IL2RA;S1PR1;IL7R;INPP5D;CLCF1;CD40LG;GATA3;RORA;FYN;AKT2;PTPN6	CYTOKINE SIGNALING IN IMMUNE SYSTEM
REACTOME_DEACTIVATION_OF_THE_BETA_CATENIN_TRANSACTIVATING_COMPLEX	5/44	0.000462801	0.0223136	9.45616	72.6064	TLE1;XPO1;AKT2;LEF1;TCF7	DEACTIVATION OF THE BETA CATENIN TRANSACTIVATING COMPLEX
REACTOME_DIFFERENTIATION_OF_NAIVE_CD_T_CELLS_TO_T_HELPER_1_CELLS_TH1_CELLS	3/13	0.000824692	0.026508	22.4249	159.228	NFATC1;TBX21;STAT4	DIFFERENTIATION OF NAIVE CD T CELLS TO T HELPER 1 CELLS TH1 CELLS
REACTOME_DOWNSTREAM_TCR_SIGNALING	8/89	5.09565e-05	0.00491366	7.18669	71.0371	CD247;CD3G;CARD11;CD3E;TRAT1;CD3D;INPP5D;PRKCQ	DOWNSTREAM TCR SIGNALING
REACTOME_EFFECTS_OF_PIP2_HYDROLYSIS	5/27	4.21768e-05	0.00474489	16.6259	167.483	RASGRP2;PRKCH;DGKE;DGKA;PRKCQ	EFFECTS OF PIP2 HYDROLYSIS
REACTOME_GENERATION_OF_SECOND_MESSENGER_MOLECULES	6/39	2.13349e-05	0.00360026	13.2642	142.659	CD247;CD3G;ZAP70;ITK;CD3D;CD3E	GENERATION OF SECOND MESSENGER MOLECULES
REACTOME_G_ALPHA_I_SIGNALLING_EVENTS	15/314	6.71229e-05	0.00566349	3.65416	35.1127	CAMK2G;CXCR5;CXCL13;PPP3CC;PDE4B;CCR4;GNG7;RGS14;GNB5;CCR6;GPR183;CNR2;CAMK4;GABBR1;CCR7	G ALPHA I SIGNALLING EVENTS
REACTOME_IMMUNOREGULATORY_INTERACTIONS_BETWEEN_A_LYMPHOID_AND_A_NON_LYMPHOID_CELL	13/191	5.20226e-06	0.00127551	5.33037	64.8515	CD1C;CD19;CD247;CD3G;SELL;SLAMF6;CD40LG;SH2D1A;NCR3;KLRG1;CD3D;CD3E;CD96	IMMUNOREGULATORY INTERACTIONS BETWEEN A LYMPHOID AND A NON LYMPHOID CELL
REACTOME_INTERLEUKIN_2_FAMILY_SIGNALING	5/44	0.000462801	0.0223136	9.45616	72.6064	PIK3CD;STAT4;IL2RA;INPP5D;PTPN6	INTERLEUKIN 2 FAMILY SIGNALING
REACTOME_INTERLEUKIN_3_INTERLEUKIN_5_AND_GM_CSF_SIGNALING	5/48	0.000695652	0.0234782	8.58357	62.4082	PIK3CD;FYN;IL2RA;INPP5D;PTPN6	INTERLEUKIN 3 INTERLEUKIN 5 AND GM CSF SIGNALING
REACTOME_INTERLEUKIN_RECEPTOR_SHC_SIGNALING	4/27	0.000630822	0.022785	12.9448	95.3836	PTPN6;PIK3CD;IL2RA;INPP5D	INTERLEUKIN RECEPTOR SHC SIGNALING
REACTOME_NEGATIVE_REGULATION_OF_THE_PI3K_AKT_NETWORK	9/121	7.73237e-05	0.00579928	5.83869	55.2779	PIK3CD;FGFR1;CD19;FYN;PIP4K2A;TRAT1;AKT2;IL33;CD28	NEGATIVE REGULATION OF THE PI3K AKT NETWORK
REACTOME_OPIOID_SIGNALLING	6/90	0.00218383	0.0484519	5.23474	32.0716	CAMK2G;PPP3CC;PDE4B;GNG7;GNB5;CAMK4	OPIOID SIGNALLING
REACTOME_PECAM1_INTERACTIONS	3/12	0.000641355	0.022785	24.7876	182.237	PTPN6;FYN;INPP5D	PECAM1 INTERACTIONS
REACTOME_PHOSPHORYLATION_OF_CD3_AND_TCR_ZETA_CHAINS	4/27	0.000630822	0.022785	12.9448	95.3836	CD3E;CD247;CD3G;CD3D	PHOSPHORYLATION OF CD3 AND TCR ZETA CHAINS
REACTOME_PI3K_AKT_SIGNALING_IN_CANCER	7/113	0.00145256	0.0408532	4.81221	31.445	PIK3CD;FGFR1;CD19;FYN;TRAT1;AKT2;CD28	PI3K AKT SIGNALING IN CANCER
REACTOME_PLATELET_ACTIVATION_SIGNALING_AND_AGGREGATION	11/261	0.00177347	0.0443368	3.17428	20.1085	RASGRP2;PRKCH;FYN;PTPN6;DGKE;GNG7;GNB5;TUBA4A;TTN;DGKA;PRKCQ	PLATELET ACTIVATION SIGNALING AND AGGREGATION
REACTOME_PURINE_CATABOLISM	3/17	0.00187702	0.0452496	16.2329	101.912	NT5C;NT5E;ADPRM	PURINE CATABOLISM
REACTOME_REPRESSION_OF_WNT_TARGET_GENES	3/14	0.0010382	0.0318539	20.4731	140.655	LEF1;TCF7;TLE1	REPRESSION OF WNT TARGET GENES
REACTOME_SIGNALING_BY_GPCR	25/704	4.09082e-05	0.00474489	2.73384	27.6232	AKT2;CXCR5;RGS14;PRKCQ;CCR7;CAMK2G;PPP3CC;CXCL13;PRKCH;S1PR1;DGKA;GABBR1;PDE4B;FGD3;GNB5;CCR6;CAMK4;RASGRP2;CCR4;PTGER2;DGKE;GNG7;GRK6;GPR183;CNR2	SIGNALING BY GPCR
REACTOME_SIGNALING_BY_THE_B_CELL_RECEPTOR_BCR	9/153	0.000455122	0.0223136	4.53267	34.8786	CD79B;PIK3CD;CD19;BLK;FYN;CARD11;PTPN6;NFATC1;CD79A	SIGNALING BY THE B CELL RECEPTOR BCR
REACTOME_TCR_SIGNALING	10/111	5.66895e-06	0.00127551	7.20432	87.0318	CD247;CD3G;ZAP70;CARD11;CD3E;ITK;TRAT1;CD3D;INPP5D;PRKCQ	TCR SIGNALING
REACTOME_TNFR2_NON_CANONICAL_NF_KB_PATHWAY	6/88	0.00194756	0.0453311	5.3626	33.469	TNFRSF13C;BIRC3;LTB;CD40LG;TNFRSF25;TNFSF8	TNFR2 NON CANONICAL NF KB PATHWAY
REACTOME_TNF_RECEPTOR_SUPERFAMILY_TNFSF_MEMBERS_MEDIATING_NON_CANONICAL_NF_KB_PATHWAY	4/17	9.60541e-05	0.00648365	22.5536	208.634	LTB;TNFRSF13C;CD40LG;BIRC3	TNF RECEPTOR SUPERFAMILY TNFSF MEMBERS MEDIATING NON CANONICAL NF KB PATHWAY
